# Multi-modal communication: Song sparrows increase signal redundancy in noise

**DOI:** 10.1101/750307

**Authors:** Çağlar Akçay, Michael D. Beecher

## Abstract

Although the effects of anthropogenic noise on animal communication have been studied widely, most research on the effect of noise in communication has been on communication in a single modality. Consequently, how multimodal communication is affected by anthropogenic noise is relatively poorly understood. Here we ask whether song sparrows (*Melospiza melodia*) show evidence of plasticity in response to noise in two aggressive signals in acoustic and visual modalities. We test two hypotheses: (1) that song sparrows will shift signaling effort to the visual modality (the multi-modal shift hypothesis), and (2) that they will increase redundancy of their multi-modal signaling (the back-up hypothesis). We presented male song sparrows with song playback and a taxidermic mount with or without a low-frequency acoustic noise from a nearby speaker. We found that males did not switch their signaling effort to visual modality (i.e., wing waves) in response to the noise. However, the correlation between warbled soft songs and wing waves increased in the noise treatment, i.e. signals became more redundant. These results suggest that when faced with anthropogenic noise, song sparrows can increase redundancy of their multi-modal signals, which may aid in robustness of the communication system.
