## Supplemental data for "Multi-modal communication: Song sparrows increase signal redundancy in noise"

### Sheet: Sheet1
subject	date	trialNo	Condition	Stimulus	AverageNoise	Attacked	Duration	AttackLatency	Timew1	LoudSongRate	CrystallizedSS	WarbledSS	WingWaves
Subject1	2019-06-10	1	Noise	thom-to-himo	46.95	no	183.251		0.873834	1.6371	2.94677	2.61935	3.60161
Subject1	2019-06-11	2	Control	thom-to-himo	44.525	no	181.299		0.89498	0.992833	5.62605	0	1.98567
Subject10	2019-06-10	1	Noise	zams	43.075	no	182.973		0.823144	0.327917	4.26292	5.57458	18.3633
Subject10	2019-06-11	2	Control	zams	45.025	no	182.599		1	0	3.28589	5.9146	15.7723
Subject11	2019-06-11	2	Noise	mczp	48.325	no	180.575		0.443472	2.99045	0	0	0
Subject11	2019-06-10	1	Control	mczp	45.8125	no	184.931		0.177933	0.973335	0	0.64889	0
Subject12	2019-06-12	2	Noise	wmoh	45.925	no	187.565		0.888968	1.91934	1.91934	2.23923	1.27956
Subject12	2019-06-11	1	Control	wmoh	47.0625	no	188.043		0.541009	2.23353	2.87168	0.319076	0.957228
Subject13	2019-06-12	1	Noise	wmib	46.1875	yes	11.58	11.58	1	5.18135	0	0	0
Subject13	2019-06-13	2	Control	wmib	41.2125	yes	84.2517	84.2517	1	2.84861	0	1.4243	11.3944
Subject14	2019-06-13	2	Noise	iaom	45.6125	no	190.597		0.666942	1.574	4.0924	0.6296	4.4072
Subject14	2019-06-12	1	Control	iaom	46.5625	yes	12.18	12.18	0	0	0	0	0
Subject15	2019-06-12	1	Noise	cgam	44.3875	yes	36.99	36.99	0.255474	3.24412	1.62206	0	6.48824
Subject15	2019-06-13	2	Control	cgam	41.45	yes	30.238	30.238	1	1.98426	1.98426	1.98426	5.95278
Subject16	2019-06-13	2	Noise	imsw	44.5	no	180		0.658419	1.66667	2	2	1.66667
Subject16	2019-06-12	1	Control	imsw	44.925	no	180		0.797111	0.333333	1.66667	3.66667	5.33333
Subject17	2019-06-12	1	Noise	mhbh	43.0375	yes	41.14	41.14	0.297035	0	1.45843	7.29217	17.5012
Subject17	2019-06-13	2	Control	mhbh	39.8375	yes	22.05	22.05	0	0	0	5.44218	19.0476
Subject18	2019-06-13	2	Noise	grim	41.7375	yes	162.889	162.889	0.847872	0	0	0.736699	1.10505
Subject18	2019-06-12	1	Control	grim	46.1375	yes	87.89	87.89	0.762544	0	0	4.09603	1.36534
Subject19	2019-06-12	1	Noise	xxbm-3	43.325	no	193.309		0.669131	0	1.24154	0	0
Subject19	2019-06-13	2	Control	xxbm-3	43.6625	no	189.599		0.575162	0.316458	2.2152	0	0
Subject2	2019-06-11	2	Noise	llms	46.4625	no	180.514		0.822647	0.332385	6.6477	0.332385	7.97724
Subject2	2019-06-10	1	Control	llms	44.4625	no	180.924		0.786949	1.98979	4.64284	1.32653	14.5918
Subject20	2019-06-13	2	Noise	cgam	43.8125	no	167.897		0.970279	0	3.93098	0.357362	2.50154
Subject20	2019-06-12	1	Control	cgam	43.3	no	189.21		0.677105	0.317108	1.90265	6.02505	6.34216
Subject21	2019-06-12	1	Noise	mawy	45.975	yes	108.17	108.17	0.46889	3.3281	1.66405	0	11.0937
Subject21	2019-06-13	2	Control	mawy	40.8375	yes	197.419	237.919	0.440683	3.03922	3.95098	0.303922	9.7255
Subject22	2019-06-13	2	Noise	gsmh	42.1375	no	188.289		0.945509	0	1.5933	0.637319	1.27464
Subject22	2019-06-12	1	Control	gsmh	39.4625	yes	192.965	234.985	1	0	1.24375	4.975	1.24375
Subject23	2019-06-13	1	Noise	bmbh	45.3	no	183.834		0.680228	1.63191	5.87486	0.326381	15.0135
Subject23	2019-06-14	2	Control	bmbh	43.9125	no	182.479		0.801131	5.58969	0.328805	0	15.7826
Subject24	2019-06-14	2	Noise	mrip	45.525	yes	15.23	15.23	0	0	0	0	0
Subject24	2019-06-13	1	Control	mrip	44.9	no	183.154		0.927493	0	0	1.31037	0.655186
Subject3	2019-06-10	1	Noise	imzh	42.3375	yes	110.779	110.789	0	1.08323	1.08323	0.541617	1.62485
Subject3	2019-06-11	2	Control	imzh	42.8125	no	185.642		0	0.646407	0.96961	1.29281	3.23203
Subject4	2019-06-10	1	Noise	ymio	43.75	no	183.826		0	7.1807	0	0	0.326395
Subject4	2019-06-11	2	Control	ymio	43.1875	no	189.585		0	5.38018	0.949443	0	1.26592
Subject5	2019-06-11	2	Noise	omro	44.1	no	191.139		0.786962	0	3.13907	0.313907	3.13907
Subject5	2019-06-10	1	Control	omro	44.2143	yes	68.0862	68.0862	0.693385	0.881235	3.52494	0	12.3373
Subject6	2019-06-10	1	Noise	myrz	48.325	no	191.154		0.280376	0	0	0	1.25553
Subject6	2019-06-11	2	Control	myrz	46.5625	no	182.989		1	0	0.327888	0.327888	0.983664
Subject7	2019-06-11	2	Noise	nb thurman and 36th	45.925	yes	9.86	9.86	0	0	0	6.08519	18.2556
Subject7	2019-06-10	1	Control	nb thurman and 36th	43.7875	yes	72.7134	72.7134	1	0.825157	0	9.07673	11.5522
Subject8	2019-06-10	1	Noise	smac	44.1375	no	180.59		0.236725	0.332245	6.31266	3.6547	3.32245
Subject8	2019-06-11	2	Control	smac	42.2125	no	184.418		0.661862	0.325348	7.48299	0	1.95209
Subject9	2019-06-11	2	Noise	marc	40.64	no	180.726		0.892876	0.331994	0.995983	1.99197	9.29584
Subject9	2019-06-10	1	Control	marc	42.0875	no	186.989		0.899461	0.320875	0.320875	4.17137	7.701

### Sheet: key
Data for Akcay and Beecher, Multi-modal communication: Song sparrows increase signal redundancy in noise
Variable	explanation
subject	Subject Identity
date	Date of trial
trialNo	Trial number (first or second)
Condition	Noise or no noise
Stimulus	Stimulus ID
AverageNoise	Average ambient noise before trial
Attacked	Whether or not subject attacked the mount
Duration	Duration of the playback (second)
AttackLatency	Latency to attack (in seconds) for those subjects who attacked the mount
Timew1	Proportion of time spent within 1m of the mount
Flights	Flight rate (per minute)
LoudSongRate	Loud song rate (per minute)
CrystallizedSS	Crystallized soft songs (per minute)
WarbledSS	Warbled soft songs (per minute)
WingWaves	Wing Waves soft songs (per minute)
